# Optimizing Single-Cell Long-Read Sequencing for Enhanced Isoform Detection in Pancreatic Islets

**DOI:** 10.1101/2025.04.30.651101

**Authors:** Maria S. Hansen, Christopher J. Hill, Lori Sussel, Kristen L. Wells

## Abstract

Alternative splicing is an essential mechanism for generating protein diversity by producing distinct isoforms from a single gene. Dysregulation of splicing that affects pancreatic function and immune tolerance has been linked to both type 1 and type 2 diabetes. Next-generation sequencing technologies, with their short read lengths, are limited in their ability to accurately detect splice variants. Long-read sequencing technologies offer the potential to overcome these limitations by providing full-length transcript information; however, their application in single-cell RNA sequencing has been hindered by technical challenges, including insufficient read lengths and higher error rates. Furthermore, cell types that produce high levels of a single transcript, such as islet endocrine cells, can obscure identification of lower abundance transcripts. In this study, we optimized a protocol for single-cell long-read sequencing in pancreatic islets to improve read length and transcript detection. Our findings demonstrate that 5’ library preparation protocols outperform 3’ protocols, resulting in better transcript identification. Furthermore, we show that targeted depletion of insulin transcripts enhances the detection of informative reads, highlighting the utility of transcript depletion strategies. This optimized protocol enables isoform-specific gene expression analysis and reveals differential transcript usage across the various cell types in pancreatic islets. By leveraging this approach, we gain deeper insights into the transcriptomic complexity and cellular heterogeneity within pancreatic islets.

**Article Highlights:**

- This study addresses the limitations of current single-cell long-read RNA-sequencing (sclrRNA-seq) technologies in detecting full-length transcripts and isoform diversity, particularly in pancreatic islets.
- We demonstrate that optimizing single-cell library preparation protocols reproducibly enhances read length and transcript identification in pancreatic islets.
- 5’ capture methods, combined with targeted insulin depletion and extended reverse transcription, significantly improved read length and isoform detection compared to standard protocols, while maximizing the number of informative reads.
- These improvements yield longer reads in single-cell experiments, substantially enhancing transcript identification and enabling more accurate analysis of isoform diversity.
