## Supplementary Table 1 for "Optimizing Single-Cell Long-Read Sequencing for Enhanced Isoform Detection in Pancreatic Islets"

gene_name	ens_id	baseMean	log2FoldChange	lfcSE	pvalue	padj
Ins1	ENSMUSG00000035804	228212.422250895	-6.49119990418355	0.287064073254414	1.20463628205388e-113	2.82258327248045e-109
Ins2	ENSMUSG00000000215	735878.203547097	-3.87916784806288	0.182686755650243	3.24609473508929e-100	3.80296228689385e-96
Hadh	ENSMUSG00000027984	7145.31780695671	-0.254742746750251	0.0409165817525412	1.88288320581746e-10	1.47059454651696e-06
