## Supplementary Table 2 for "Optimizing Single-Cell Long-Read Sequencing for Enhanced Isoform Detection in Pancreatic Islets"

### Sheet: Celltype_RNA_clustering
cluster	gene	p_val	avg_log2FC	pct.1	pct.2	p_val_adj	n_cells
0_beta	Ucn3	0	0.957698	0.947	0.319	0	1087
0_beta	Trpm5	0	0.898146	0.875	0.284	0	1087
0_beta	Prss53	2.15015e-265	0.86566	0.962	0.388	5.04532e-261	1087
0_beta	G6pc2	9.10611e-238	0.822835	0.991	0.481	2.13675e-233	1087
0_beta	Ppp1r1a	0	0.817678	0.992	0.541	0	1087
0_beta	Ins1	2.71797e-243	0.795671	0.999	0.544	6.37771e-239	1087
0_beta	Atf5	1.8445e-239	0.774465	0.663	0.183	4.32812e-235	1087
0_beta	Ins2	5.32866e-269	0.766736	1	0.643	1.25037e-264	1087
0_beta	Mt1	3.98052e-256	0.75811	0.956	0.526	9.3403e-252	1087
0_beta	Slc2a2	2.07777e-209	0.752998	0.921	0.382	4.87548e-205	1087
13_macrophage	Cd74	0	2.82893	1	0.012	0	69
13_macrophage	H2-Aa	0	2.63068	0.986	0.004	0	69
13_macrophage	H2-Ab1	0	2.59084	1	0.004	0	69
13_macrophage	H2-Eb1	0	2.5884	0.986	0.011	0	69
13_macrophage	Apoe	6.23609e-246	2.46387	0.913	0.042	1.4633e-241	69
13_macrophage	C1qb	0	2.27816	0.87	0.001	0	69
13_macrophage	Ctss	0	2.1634	0.942	0.001	0	69
13_macrophage	C1qc	0	2.09776	0.855	0	0	69
13_macrophage	Tyrobp	0	1.89838	0.87	0.001	0	69
13_macrophage	Fcer1g	3.31519e-267	1.87313	0.841	0.031	7.77909e-263	69
4_beta	Ins1	1.00522e-97	0.641017	0.964	0.593	2.35875e-93	558
4_beta	G6pc2	9.51343e-82	0.633419	0.925	0.538	2.23233e-77	558
4_beta	Ins2	4.90463e-106	0.631713	0.996	0.679	1.15087e-101	558
4_beta	Prss53	2.11734e-80	0.625771	0.848	0.457	4.96835e-76	558
4_beta	Slc2a2	3.46767e-68	0.570231	0.765	0.452	8.13688e-64	558
4_beta	Ero1lb	7.21598e-77	0.557244	0.882	0.582	1.69323e-72	558
4_beta	Prlr	1.39656e-61	0.543493	0.694	0.412	3.27703e-57	558
4_beta	Glp1r	2.23927e-59	0.535554	0.667	0.403	5.25445e-55	558
4_beta	Ucn3	1.78433e-50	0.511457	0.708	0.406	4.18694e-46	558
4_beta	Ppp1r1a	2.58801e-60	0.503217	0.894	0.596	6.07276e-56	558
2_beta	G6pc2	3.21962e-204	0.829281	0.987	0.519	7.55483e-200	703
2_beta	Prss53	3.23193e-184	0.813495	0.932	0.434	7.58373e-180	703
2_beta	Ins1	5.19064e-172	0.741647	0.996	0.578	1.21798e-167	703
2_beta	Ero1lb	1.32191e-175	0.724694	0.969	0.562	3.10186e-171	703
2_beta	Slc2a2	1.34149e-138	0.715826	0.863	0.43	3.14782e-134	703
2_beta	Ucn3	1.55626e-123	0.699672	0.834	0.381	3.65176e-119	703
2_beta	Ins2	3.45403e-145	0.67891	1	0.67	8.10489e-141	703
2_beta	Prlr	2.45834e-119	0.665145	0.785	0.391	5.7685e-115	703
2_beta	Gng12	6.02177e-119	0.659154	0.771	0.416	1.41301e-114	703
2_beta	Trpm5	4.81201e-102	0.629479	0.755	0.344	1.12914e-97	703
5_beta	Txnip	2.43914e-54	0.581894	0.803	0.515	5.72345e-50	371
5_beta	Car15	4.08805e-48	0.578063	0.342	0.102	9.59262e-44	371
5_beta	Cd79a	1.03101e-44	0.562066	0.38	0.129	2.41926e-40	371
5_beta	Mlxipl	2.42948e-50	0.54958	0.687	0.353	5.70077e-46	371
5_beta	Fxyd6	1.13847e-53	0.528409	0.803	0.489	2.67142e-49	371
5_beta	Defb1	8.88407e-38	0.502433	0.598	0.317	2.08465e-33	371
5_beta	Folr1	3.22587e-30	0.460855	0.526	0.276	7.56951e-26	371
5_beta	Ins2	7.51458e-17	0.460718	0.981	0.691	1.7633e-12	371
5_beta	Wls	1.10396e-34	0.45274	0.647	0.375	2.59044e-30	371
5_beta	Hist1h2bc	6.02436e-47	0.440666	0.827	0.612	1.41362e-42	371
1_alpha	Gcg	0	1.60907	0.995	0.685	0	1041
1_alpha	Mafb	0	1.08493	0.721	0.133	0	1041
1_alpha	Gpx3	0	0.968247	0.977	0.464	0	1041
1_alpha	Pappa2	0	0.934486	0.601	0.1	0	1041
1_alpha	Ttr	0	0.89781	0.998	0.828	0	1041
1_alpha	Sfrp5	3.34742e-210	0.776942	0.579	0.168	7.85471e-206	1041
1_alpha	Slc7a2	3.98062e-133	0.641377	0.661	0.337	9.34053e-129	1041
1_alpha	Etv1	2.79505e-137	0.619296	0.536	0.196	6.55857e-133	1041
1_alpha	Pyy	5.42066e-80	0.606009	0.903	0.502	1.27196e-75	1041
1_alpha	Cryba2	4.12281e-114	0.604821	0.509	0.218	9.67418e-110	1041
6_ppy	Ppy	4.5401e-213	1.59081	0.991	0.502	1.06533e-208	324
6_ppy	Pyy	1.412e-200	1.25039	0.994	0.548	3.31326e-196	324
6_ppy	Tspan8	5.03723e-232	1.20125	0.864	0.182	1.18199e-227	324
6_ppy	Folr1	1.75851e-154	1.00416	0.849	0.259	4.12634e-150	324
6_ppy	Ace2	6.97648e-161	0.893971	0.664	0.123	1.63703e-156	324
6_ppy	Spp1	1.0972e-195	0.891785	0.509	0.056	2.57459e-191	324
6_ppy	Rcn3	1.05115e-160	0.879998	0.664	0.128	2.46653e-156	324
6_ppy	Gpx3	6.37282e-91	0.784208	0.981	0.53	1.49538e-86	324
6_ppy	Cd9	2.96722e-140	0.765551	0.605	0.113	6.96257e-136	324
6_ppy	Gc	1.74621e-82	0.738243	0.738	0.267	4.09748e-78	324
9_alpha	Gcg	1.11465e-55	1.17524	1	0.733	2.61552e-51	159
9_alpha	Mafb	1.55673e-89	1.00744	0.887	0.219	3.65286e-85	159
9_alpha	Pappa2	2.4262e-90	0.887375	0.818	0.171	5.69308e-86	159
9_alpha	Sfrp5	3.96131e-69	0.86393	0.811	0.225	9.29521e-65	159
9_alpha	Gpx3	1.74484e-52	0.802096	1	0.542	4.09428e-48	159
9_alpha	Ttr	1.20356e-68	0.747446	1	0.854	2.82416e-64	159
9_alpha	Wnk3	1.63593e-86	0.735848	0.648	0.113	3.83872e-82	159
9_alpha	Tmsb15b2	4.24504e-43	0.733143	0.881	0.454	9.961e-39	159
9_alpha	Cryba2	1.82062e-47	0.725477	0.748	0.256	4.27209e-43	159
9_alpha	Dbpht2	6.42582e-50	0.719929	0.792	0.263	1.50782e-45	159
7_delta	Sst	3.16545e-13	0.601212	0.568	0.437	7.42773e-09	322
7_delta	Gm26917	9.75693e-16	0.528209	0.453	0.342	2.28946e-11	322
7_delta	Xist	7.4381e-14	0.455933	0.339	0.21	1.74535e-09	322
7_delta	Lars2	7.68668e-70	0.385287	0.91	0.886	1.80368e-65	322
7_delta	Ptprn2	4.99425e-10	0.374512	0.441	0.398	1.1719e-05	322
7_delta	AC160336.1	4.52844e-06	0.348845	0.36	0.325	0.10626	322
7_delta	Kcnq1ot1	3.38262e-05	0.308592	0.354	0.314	0.793731	322
7_delta	Fgd4	0.000267079	0.305569	0.301	0.266	1	322
7_delta	Rimbp2	7.5592e-06	0.305491	0.363	0.319	0.177377	322
7_delta	A330076H08Rik	2.53563e-06	0.291686	0.429	0.404	0.0594985	322
3_delta	Sst	0	1.96079	1	0.382	0	592
3_delta	Rbp4	0	1.25181	0.998	0.444	0	592
3_delta	Arg1	0	1.14483	0.784	0.132	0	592
3_delta	Cd24a	0	1.10247	0.713	0.071	0	592
3_delta	Ly6h	0	1.10097	0.666	0.057	0	592
3_delta	Ppy	2.74584e-176	1.09766	0.954	0.481	6.44311e-172	592
3_delta	Pyy	1.70239e-219	1.09478	1	0.525	3.99465e-215	592
3_delta	Shisal2b	4.84858e-279	1.08535	0.818	0.221	1.13772e-274	592
3_delta	Clu	5.28193e-267	1.03523	0.914	0.338	1.23941e-262	592
3_delta	Hhex	0	1.00527	0.627	0.053	0	592
10_quiescent_stellate	Sparc	0	2.19629	0.966	0.034	0	145
10_quiescent_stellate	Mgp	0	2.18413	0.807	0.003	0	145
10_quiescent_stellate	Rgs5	0	1.78881	0.579	0.002	0	145
10_quiescent_stellate	Bgn	0	1.78226	0.793	0.004	0	145
10_quiescent_stellate	Myl9	0	1.77671	0.752	0.002	0	145
10_quiescent_stellate	Gsn	2.23112e-137	1.72042	0.752	0.118	5.23533e-133	145
10_quiescent_stellate	Ndufa4l2	0	1.65701	0.648	0.001	0	145
10_quiescent_stellate	Sparcl1	0	1.62191	0.745	0.016	0	145
10_quiescent_stellate	Cald1	8.36399e-182	1.62119	0.793	0.095	1.96261e-177	145
10_quiescent_stellate	Dcn	0	1.58068	0.441	0.002	0	145
11_endothelial	Plvap	0	2.319	0.986	0.007	0	139
11_endothelial	Ly6c1	0	2.26921	0.986	0.002	0	139
11_endothelial	Ly6a	0	2.17692	0.957	0.008	0	139
11_endothelial	Flt1	0	2.17596	0.964	0.002	0	139
11_endothelial	Rgcc	0	2.09659	0.921	0.006	0	139
11_endothelial	Emcn	0	2.08697	0.928	0.001	0	139
11_endothelial	Sparc	0	2.04306	0.964	0.035	0	139
11_endothelial	Plpp3	0	1.98215	0.928	0.04	0	139
11_endothelial	Srgn	0	1.88341	0.863	0.013	0	139
11_endothelial	Timp3	0	1.83805	0.856	0.022	0	139
8_delta	Sst	1.73497e-95	1.4475	0.979	0.421	4.07111e-91	239
8_delta	Rbp4	3.42376e-83	0.907958	0.992	0.479	8.03385e-79	239
8_delta	Ppy	1.3371e-47	0.822575	0.95	0.511	3.13751e-43	239
8_delta	Pyy	5.82032e-42	0.786286	0.996	0.555	1.36574e-37	239
8_delta	Shisal2b	2.87505e-76	0.749233	0.824	0.257	6.7463e-72	239
8_delta	Ly6h	2.59091e-119	0.661763	0.619	0.097	6.07956e-115	239
8_delta	Clu	2.19854e-41	0.574933	0.837	0.378	5.15887e-37	239
8_delta	Rab3b	2.02111e-39	0.538102	0.812	0.355	4.74253e-35	239
8_delta	Arg1	1.40124e-50	0.515069	0.615	0.18	3.28802e-46	239
8_delta	Sez6l	4.31724e-33	0.458143	0.749	0.316	1.01304e-28	239
15_endothelial	Spp1	1.46495e-83	2.38298	1	0.076	3.43751e-79	28
15_endothelial	Mgst1	0	1.89252	0.964	0.012	0	28
15_endothelial	Apoe	3.69885e-98	1.87455	0.929	0.048	8.67935e-94	28
15_endothelial	Cp	0	1.78479	0.964	0.005	0	28
15_endothelial	Clu	4.08902e-25	1.74872	1	0.393	9.59488e-21	28
15_endothelial	Dbi	6.76261e-37	1.70007	0.964	0.186	1.58685e-32	28
15_endothelial	Anxa2	9.41135e-146	1.66173	0.964	0.034	2.20837e-141	28
15_endothelial	Krt19	0	1.65588	0.893	0.001	0	28
15_endothelial	Cldn3	5.5179e-38	1.55745	0.929	0.16	1.29478e-33	28
15_endothelial	Cep85	2.64165e-47	1.53615	0.857	0.1	6.19863e-43	28
16_delta	Vip	2.60051e-294	2.23613	1	0.008	6.10211e-290	14
16_delta	Stmn2	3.98773e-218	2.21906	1	0.012	9.35721e-214	14
16_delta	Sncg	4.77526e-174	2.19944	0.929	0.013	1.12051e-169	14
16_delta	Ass1	1.21792e-69	2.18091	1	0.044	2.85785e-65	14
16_delta	Prph	0	2.13301	1	0.002	0	14
16_delta	Npy	4.23999e-160	2.10949	0.929	0.015	9.94914e-156	14
16_delta	Cd9	5.59722e-26	2.0324	1	0.138	1.31339e-21	14
16_delta	Tubb3	8.73263e-39	2.00096	1	0.085	2.04911e-34	14
16_delta	Fxyd7	0	1.99684	1	0.003	0	14
16_delta	Rtn1	3.16699e-39	1.98813	1	0.085	7.43135e-35	14
14_delta	Stmn1	3.35705e-125	1.65218	0.867	0.036	7.87732e-121	30
14_delta	Top2a	1.30344e-111	1.2621	0.767	0.031	3.05852e-107	30
14_delta	Hmgb2	1.06304e-48	1.23343	0.767	0.075	2.49442e-44	30
14_delta	Tubb5	8.51041e-22	1.13461	0.9	0.259	1.99697e-17	30
14_delta	Mki67	0	1.11602	0.667	0.004	0	30
14_delta	Ube2c	6.54464e-109	1.11002	0.567	0.016	1.5357e-104	30
14_delta	Cks1b	1.27611e-36	1.07082	0.767	0.101	2.9944e-32	30
14_delta	Tuba1b	1.02685e-17	1.05917	0.9	0.342	2.40951e-13	30
14_delta	Pbk	0	1.05382	0.667	0.003	0	30
14_delta	Cenpf	1.5329e-285	1.04696	0.633	0.006	3.59694e-281	30
12_delta	Sst	2.0501e-36	1.42947	0.977	0.436	4.81055e-32	86
12_delta	Gcg	4.38319e-21	1.01805	1	0.736	1.02852e-16	86
12_delta	Rbp4	1.44244e-37	0.965829	1	0.492	3.38468e-33	86
12_delta	Ppy	7.27249e-23	0.898634	0.988	0.522	1.70649e-18	86
12_delta	Pyy	1.57023e-24	0.89131	0.988	0.567	3.68456e-20	86
12_delta	Arg1	1.96907e-45	0.80286	0.837	0.188	4.62042e-41	86
12_delta	Mafb	4.0332e-34	0.697254	0.86	0.227	9.4639e-30	86
12_delta	Gpx3	8.8633e-19	0.69175	1	0.548	2.07977e-14	86
12_delta	Etv1	1.29691e-31	0.680867	0.86	0.247	3.04321e-27	86
12_delta	Egr1	4.86129e-21	0.656124	0.884	0.437	1.1407e-16	86

### Sheet: Celltype_Transcript_clustering
cluster	gene	p_val	avg_log2FC	pct.1	pct.2	p_val_adj	n_cells
0_beta	Prss53	6.71321e-273	0.863413	0.925	0.393	1.57526e-268	1114
0_beta	G6pc2	6.77658e-275	0.855181	0.981	0.48	1.59012e-270	1114
0_beta	Ucn3	2.04964e-221	0.798917	0.838	0.341	4.80949e-217	1114
0_beta	Ins1	2.08971e-241	0.78296	0.992	0.543	4.9035e-237	1114
0_beta	Slc2a2	1.38682e-216	0.765247	0.862	0.393	3.25417e-212	1114
0_beta	Trpm5	3.49918e-204	0.756231	0.768	0.306	8.21082e-200	1114
0_beta	Ins2	4.88228e-225	0.737382	0.999	0.642	1.14563e-220	1114
0_beta	Ero1lb	2.39935e-210	0.703963	0.943	0.533	5.63008e-206	1114
0_beta	Ppp1r1a	1.52005e-208	0.697576	0.969	0.544	3.5668e-204	1114
0_beta	Fam151a	1.54025e-170	0.67401	0.732	0.319	3.61419e-166	1114
13_macrophage	Cd74	0	2.82893	1	0.012	0	69
13_macrophage	H2-Aa	0	2.63068	0.986	0.004	0	69
13_macrophage	H2-Ab1	0	2.59084	1	0.004	0	69
13_macrophage	H2-Eb1	0	2.5884	0.986	0.011	0	69
13_macrophage	Apoe	6.23609e-246	2.46387	0.913	0.042	1.4633e-241	69
13_macrophage	C1qb	0	2.27816	0.87	0.001	0	69
13_macrophage	Ctss	0	2.1634	0.942	0.001	0	69
13_macrophage	C1qc	0	2.09776	0.855	0	0	69
13_macrophage	Tyrobp	0	1.89838	0.87	0.001	0	69
13_macrophage	Fcer1g	3.31519e-267	1.87313	0.841	0.031	7.77909e-263	69
6_beta	Ins1	2.34502e-75	0.661269	0.95	0.608	5.50259e-71	340
6_beta	Ins2	7.09603e-85	0.656796	0.997	0.691	1.66508e-80	340
6_beta	G6pc2	4.44575e-37	0.548557	0.9	0.555	1.0432e-32	340
6_beta	Prss53	1.28174e-32	0.505511	0.774	0.477	3.0076e-28	340
6_beta	Ppp1r1a	1.75265e-34	0.459231	0.859	0.61	4.1126e-30	340
6_beta	Ero1lb	5.72332e-25	0.407783	0.815	0.598	1.34298e-20	340
6_beta	Prlr	2.5008e-21	0.406779	0.606	0.428	5.86812e-17	340
6_beta	Slc2a2	2.36533e-21	0.406166	0.676	0.47	5.55026e-17	340
6_beta	Ucn3	1.03926e-18	0.391083	0.618	0.424	2.43863e-14	340
6_beta	Iapp	3.1502e-38	0.389122	1	0.9	7.39194e-34	340
1_beta	Ucn3	4.03781e-246	0.879811	0.946	0.349	9.47472e-242	852
1_beta	Prss53	3.34845e-218	0.840602	0.973	0.413	7.85714e-214	852
1_beta	Trpm5	9.52639e-226	0.825252	0.891	0.309	2.23537e-221	852
1_beta	G6pc2	1.02624e-199	0.801315	0.991	0.504	2.40807e-195	852
1_beta	Cox6a2	1.61271e-241	0.790381	0.682	0.155	3.78422e-237	852
1_beta	Ins1	9.15674e-206	0.770454	1	0.565	2.14863e-201	852
1_beta	Ppp1r1a	6.92001e-229	0.745834	0.992	0.562	1.62378e-224	852
1_beta	Ins2	1.68706e-222	0.733652	1	0.66	3.95869e-218	852
1_beta	Slc2a2	6.13722e-164	0.719244	0.931	0.406	1.4401e-159	852
1_beta	Fkbp1b	4.55507e-167	0.697125	0.806	0.305	1.06885e-162	852
4_beta	Cd79a	4.60983e-54	0.600825	0.395	0.127	1.0817e-49	395
4_beta	Txnip	1.45616e-51	0.556033	0.78	0.515	3.41688e-47	395
4_beta	Fxyd6	1.21893e-57	0.530501	0.815	0.487	2.86022e-53	395
4_beta	Car15	3.38274e-44	0.529916	0.327	0.103	7.9376e-40	395
4_beta	Mlxipl	9.4956e-41	0.487824	0.651	0.354	2.22814e-36	395
4_beta	Folr1	2.68022e-30	0.451756	0.516	0.276	6.28914e-26	395
4_beta	Ins2	8.97437e-17	0.450324	0.98	0.69	2.10584e-12	395
4_beta	Hist1h2bc	1.65295e-48	0.441272	0.843	0.61	3.87864e-44	395
4_beta	Sdf2l1	1.15271e-31	0.435139	0.656	0.428	2.70483e-27	395
4_beta	Defb1	1.77634e-29	0.431236	0.562	0.318	4.16818e-25	395
5_alpha	Gcg	1.40061e-159	1.28792	1	0.723	3.28653e-155	357
5_alpha	Mafb	8.82505e-137	0.971693	0.728	0.205	2.0708e-132	357
5_alpha	Pappa2	1.47536e-93	0.787012	0.566	0.164	3.46194e-89	357
5_alpha	Gpx3	6.61681e-91	0.76309	0.969	0.528	1.55263e-86	357
5_alpha	Ttr	3.9222e-141	0.735244	1	0.849	9.20344e-137	357
5_alpha	Slc7a2	5.75573e-62	0.694479	0.683	0.376	1.35058e-57	357
5_alpha	Tgm3	5.95986e-75	0.594485	0.317	0.06	1.39848e-70	357
5_alpha	Etv1	1.13969e-37	0.540257	0.499	0.24	2.67429e-33	357
5_alpha	Sfrp5	5.06086e-37	0.538865	0.479	0.225	1.18753e-32	357
5_alpha	Gria2	8.14753e-33	0.520981	0.403	0.18	1.91182e-28	357
2_alpha	Gcg	0	1.48884	0.994	0.698	0	838
2_alpha	Mafb	0	1.02522	0.752	0.152	0	838
2_alpha	Gpx3	1.57494e-302	0.949608	0.989	0.483	3.6956e-298	838
2_alpha	Pappa2	0	0.91453	0.659	0.111	0	838
2_alpha	Ttr	0	0.867551	0.999	0.835	0	838
2_alpha	Sfrp5	2.76196e-233	0.838634	0.66	0.171	6.48095e-229	838
2_alpha	Pyy	9.59134e-93	0.69645	0.934	0.513	2.25061e-88	838
2_alpha	Cryba2	2.49332e-136	0.666264	0.584	0.217	5.85057e-132	838
2_alpha	Dbpht2	1.16313e-135	0.641995	0.613	0.222	2.72927e-131	838
2_alpha	Wnk3	9.01709e-195	0.636064	0.44	0.075	2.11586e-190	838
7_ppy	Ppy	3.07474e-220	1.58972	0.994	0.501	7.21487e-216	336
7_ppy	Pyy	3.29475e-205	1.24656	0.991	0.547	7.73113e-201	336
7_ppy	Tspan8	2.55029e-234	1.1896	0.857	0.181	5.98426e-230	336
7_ppy	Folr1	5.43495e-156	0.992059	0.845	0.258	1.27531e-151	336
7_ppy	Ace2	2.22546e-164	0.886875	0.661	0.122	5.22204e-160	336
7_ppy	Spp1	8.59615e-197	0.875333	0.503	0.055	2.01709e-192	336
7_ppy	Rcn3	2.83619e-167	0.874869	0.667	0.126	6.65513e-163	336
7_ppy	Gpx3	9.85423e-95	0.788369	0.982	0.529	2.31229e-90	336
7_ppy	Cd9	5.45063e-141	0.753129	0.598	0.112	1.27899e-136	336
7_ppy	Gc	1.69604e-84	0.733845	0.738	0.266	3.97975e-80	336
9_delta	Gm26917	9.537e-17	0.606672	0.48	0.342	2.23786e-12	248
9_delta	Xist	3.56646e-20	0.581017	0.399	0.209	8.3687e-16	248
9_delta	Kcnq1ot1	9.61717e-09	0.420025	0.395	0.313	0.000225667	248
9_delta	Ptprn2	1.55968e-10	0.416142	0.464	0.398	3.6598e-06	248
9_delta	Lars2	7.43139e-59	0.406367	0.919	0.886	1.74378e-54	248
9_delta	AC160336.1	1.13923e-06	0.395162	0.383	0.325	0.026732	248
9_delta	Rimbp2	1.23797e-08	0.387421	0.403	0.318	0.000290489	248
9_delta	Fgd4	3.4786e-06	0.378598	0.335	0.265	0.0816253	248
9_delta	Mical3	1.16528e-07	0.370049	0.282	0.181	0.00273434	248
9_delta	Phip	2.82523e-07	0.354915	0.419	0.367	0.0066294	248
3_delta	Sst	0	1.98455	1	0.377	0	632
3_delta	Rbp4	0	1.24282	0.991	0.441	0	632
3_delta	Arg1	0	1.12762	0.758	0.13	0	632
3_delta	Ly6h	0	1.11464	0.657	0.053	0	632
3_delta	Ppy	1.42946e-187	1.09923	0.959	0.477	3.35422e-183	632
3_delta	Pyy	8.88807e-229	1.09578	1	0.522	2.08559e-224	632
3_delta	Shisal2b	1.35901e-288	1.08809	0.802	0.218	3.18893e-284	632
3_delta	Cd24a	0	1.08562	0.695	0.069	0	632
3_delta	Hhex	0	1.00193	0.614	0.05	0	632
3_delta	Clu	1.56827e-254	1.00153	0.877	0.339	3.67994e-250	632
11_quiescent_stellate	Sparc	2.60431e-292	2.26039	0.975	0.044	6.11102e-288	79
11_quiescent_stellate	Dcn	0	2.24178	0.835	0.002	0	79
11_quiescent_stellate	Apoe	1.50641e-256	2.16773	0.886	0.041	3.5348e-252	79
11_quiescent_stellate	Gsn	7.36677e-142	2.16477	0.987	0.122	1.72861e-137	79
11_quiescent_stellate	Mgp	0	2.10517	0.81	0.013	0	79
11_quiescent_stellate	Bgn	0	1.94354	0.873	0.012	0	79
11_quiescent_stellate	Col3a1	0	1.91084	0.785	0.003	0	79
11_quiescent_stellate	Vim	0	1.82264	0.835	0.028	0	79
11_quiescent_stellate	Sparcl1	4.24494e-297	1.674	0.772	0.024	9.96076e-293	79
11_quiescent_stellate	Col1a2	0	1.67051	0.709	0.008	0	79
10_endothelial	Plvap	0	2.30909	0.979	0.007	0	141
10_endothelial	Ly6c1	0	2.25682	0.979	0.002	0	141
10_endothelial	Flt1	0	2.1656	0.957	0.002	0	141
10_endothelial	Ly6a	0	2.16083	0.943	0.008	0	141
10_endothelial	Rgcc	0	2.08897	0.915	0.006	0	141
10_endothelial	Emcn	0	2.07725	0.922	0.001	0	141
10_endothelial	Sparc	0	2.03402	0.957	0.035	0	141
10_endothelial	Plpp3	0	1.97277	0.922	0.04	0	141
10_endothelial	Srgn	0	1.87495	0.858	0.012	0	141
10_endothelial	Timp3	0	1.83481	0.858	0.021	0	141
8_delta	Sst	8.78598e-110	1.49619	0.988	0.419	2.06163e-105	255
8_delta	Rbp4	2.75898e-93	0.931655	0.992	0.477	6.47395e-89	255
8_delta	Ppy	2.84917e-49	0.808919	0.949	0.51	6.68558e-45	255
8_delta	Pyy	8.79684e-47	0.803176	1	0.553	2.06418e-42	255
8_delta	Shisal2b	1.79204e-76	0.741258	0.8	0.257	4.20502e-72	255
8_delta	Ly6h	6.96656e-109	0.622379	0.58	0.097	1.6347e-104	255
8_delta	Clu	4.7628e-43	0.580306	0.82	0.377	1.11759e-38	255
8_delta	Arg1	9.34371e-60	0.55546	0.631	0.178	2.1925e-55	255
8_delta	Rab3b	5.65084e-41	0.542671	0.788	0.355	1.32597e-36	255
8_delta	Cd24a	4.80595e-57	0.466069	0.498	0.119	1.12772e-52	255
14_quiescent_stellate	Rgs5	0	2.45136	0.985	0.005	0	68
14_quiescent_stellate	Myl9	0	2.13977	0.971	0.009	0	68
14_quiescent_stellate	Mgp	0	2.13835	0.809	0.014	0	68
14_quiescent_stellate	Ndufa4l2	0	2.0418	0.912	0.007	0	68
14_quiescent_stellate	Tagln	0	1.96302	0.794	0.005	0	68
14_quiescent_stellate	Sparc	1.7897e-220	1.94911	0.941	0.047	4.19953e-216	68
14_quiescent_stellate	Cald1	4.53389e-136	1.90021	0.971	0.102	1.06388e-131	68
14_quiescent_stellate	Acta2	0	1.86121	0.735	0.003	0	68
14_quiescent_stellate	Id3	6.12583e-174	1.85349	0.912	0.063	1.43743e-169	68
14_quiescent_stellate	Tm4sf1	8.83439e-259	1.7301	0.824	0.029	2.07299e-254	68
17_endothelial	Spp1	1.46495e-83	2.38298	1	0.076	3.43751e-79	28
17_endothelial	Mgst1	0	1.89252	0.964	0.012	0	28
17_endothelial	Apoe	3.69885e-98	1.87455	0.929	0.048	8.67935e-94	28
17_endothelial	Cp	0	1.78479	0.964	0.005	0	28
17_endothelial	Clu	4.08902e-25	1.74872	1	0.393	9.59488e-21	28
17_endothelial	Dbi	6.76261e-37	1.70007	0.964	0.186	1.58685e-32	28
17_endothelial	Anxa2	9.41135e-146	1.66173	0.964	0.034	2.20837e-141	28
17_endothelial	Krt19	0	1.65588	0.893	0.001	0	28
17_endothelial	Cldn3	5.5179e-38	1.55745	0.929	0.16	1.29478e-33	28
17_endothelial	Cep85	2.64165e-47	1.53615	0.857	0.1	6.19863e-43	28
15_beta	Vip	4.72542e-66	0.968727	0.25	0.008	1.10882e-61	52
15_beta	Sncg	2.09696e-44	0.964267	0.25	0.013	4.92051e-40	52
15_beta	Stmn2	5.94095e-56	0.953743	0.269	0.012	1.39404e-51	52
15_beta	Ass1	1.54532e-15	0.919297	0.269	0.045	3.62609e-11	52
15_beta	Prph	3.78738e-173	0.909459	0.25	0.002	8.88708e-169	52
15_beta	Npy	1.28829e-40	0.908365	0.25	0.015	3.02297e-36	52
15_beta	Tubb3	1.57405e-17	0.899102	0.404	0.084	3.69351e-13	52
15_beta	Fxyd7	3.5047e-138	0.841233	0.25	0.003	8.22378e-134	52
15_beta	Cd9	8.13274e-07	0.840859	0.346	0.138	0.0190835	52
15_beta	Rtn1	3.10772e-11	0.835006	0.327	0.085	7.29226e-07	52
16_delta	Stmn1	5.64837e-121	1.62804	0.839	0.036	1.32539e-116	31
16_delta	Top2a	1.21949e-107	1.22268	0.742	0.031	2.86154e-103	31
16_delta	Hmgb2	4.78301e-51	1.21955	0.774	0.074	1.12233e-46	31
16_delta	Tubb5	3.81662e-21	1.12346	0.871	0.259	8.95571e-17	31
16_delta	Mki67	0	1.0906	0.645	0.004	0	31
16_delta	Ube2c	3.0699e-105	1.08441	0.548	0.016	7.20352e-101	31
16_delta	Cks1b	2.57312e-38	1.06017	0.774	0.101	6.03783e-34	31
16_delta	Tuba1b	3.47705e-17	1.03994	0.871	0.342	8.1589e-13	31
16_delta	Pbk	0	1.02943	0.645	0.003	0	31
16_delta	Spc24	4.10588e-47	1.02474	0.71	0.067	9.63445e-43	31
12_delta	Sst	3.62804e-32	1.44085	1	0.437	8.51319e-28	72
12_delta	Gcg	8.92289e-18	1.0345	1	0.737	2.09376e-13	72
12_delta	Rbp4	6.99229e-33	0.972321	1	0.493	1.64074e-28	72
12_delta	Pyy	1.48149e-21	0.902665	1	0.567	3.47632e-17	72
12_delta	Ppy	2.83678e-19	0.885744	1	0.523	6.65651e-15	72
12_delta	Arg1	3.43446e-40	0.799993	0.861	0.189	8.05896e-36	72
12_delta	Mafb	2.34464e-34	0.76309	0.917	0.228	5.50171e-30	72
12_delta	Sfrp5	1.3983e-30	0.695277	0.889	0.233	3.2811e-26	72
12_delta	Tmem59l	1.07573e-30	0.69286	0.833	0.22	2.5242e-26	72
12_delta	Gpx3	1.44133e-15	0.683636	1	0.549	3.38208e-11	72

### Sheet: Subpopulation_RNA_clustering
cluster	gene	p_val	avg_log2FC	pct.1	pct.2	p_val_adj	n_cells
beta	G6pc2	0	1.39449	0.949	0.255	0	2719
beta	Ins1	0	1.3439	0.976	0.331	0	2719
beta	Ins2	0	1.3084	0.997	0.464	0	2719
beta	Prss53	0	1.30773	0.865	0.177	0	2719
beta	Ucn3	0	1.23879	0.791	0.131	0	2719
beta	Slc2a2	0	1.1889	0.832	0.183	0	2719
beta	Ppp1r1a	0	1.1756	0.947	0.349	0	2719
beta	Ero1lb	0	1.11765	0.924	0.343	0	2719
beta	Trpm5	0	1.10762	0.717	0.116	0	2719
beta	Fam151a	0	1.04777	0.719	0.122	0	2719
macrophage	Cd74	0	2.82893	1	0.012	0	69
macrophage	H2-Aa	0	2.63068	0.986	0.004	0	69
macrophage	H2-Ab1	0	2.59084	1	0.004	0	69
macrophage	H2-Eb1	0	2.5884	0.986	0.011	0	69
macrophage	Apoe	6.23609e-246	2.46387	0.913	0.042	1.4633e-241	69
macrophage	C1qb	0	2.27816	0.87	0.001	0	69
macrophage	Ctss	0	2.1634	0.942	0.001	0	69
macrophage	C1qc	0	2.09776	0.855	0	0	69
macrophage	Tyrobp	0	1.89838	0.87	0.001	0	69
macrophage	Fcer1g	3.31519e-267	1.87313	0.841	0.031	7.77909e-263	69
alpha	Gcg	0	1.70378	0.996	0.675	0	1200
alpha	Mafb	0	1.17187	0.743	0.107	0	1200
alpha	Gpx3	0	1.02171	0.98	0.446	0	1200
alpha	Pappa2	0	1.0077	0.63	0.076	0	1200
alpha	Ttr	0	0.946043	0.998	0.823	0	1200
alpha	Sfrp5	1.27454e-289	0.858864	0.61	0.147	2.9907e-285	1200
alpha	Slc7a2	6.22266e-174	0.687037	0.685	0.32	1.46015e-169	1200
alpha	Cryba2	2.34634e-164	0.674523	0.541	0.2	5.50569e-160	1200
alpha	Etv1	2.86747e-188	0.672691	0.565	0.177	6.72851e-184	1200
alpha	Pyy	3.42572e-104	0.661261	0.912	0.486	8.03846e-100	1200
ppy	Ppy	4.5401e-213	1.59081	0.991	0.502	1.06533e-208	324
ppy	Pyy	1.412e-200	1.25039	0.994	0.548	3.31326e-196	324
ppy	Tspan8	5.03723e-232	1.20125	0.864	0.182	1.18199e-227	324
ppy	Folr1	1.75851e-154	1.00416	0.849	0.259	4.12634e-150	324
ppy	Ace2	6.97648e-161	0.893971	0.664	0.123	1.63703e-156	324
ppy	Spp1	1.0972e-195	0.891785	0.509	0.056	2.57459e-191	324
ppy	Rcn3	1.05115e-160	0.879998	0.664	0.128	2.46653e-156	324
ppy	Gpx3	6.37282e-91	0.784208	0.981	0.53	1.49538e-86	324
ppy	Cd9	2.96722e-140	0.765551	0.605	0.113	6.96257e-136	324
ppy	Gc	1.74621e-82	0.738243	0.738	0.267	4.09748e-78	324
delta	Sst	0	2.03013	0.873	0.325	0	1283
delta	Rbp4	0	1.06301	0.827	0.409	0	1283
delta	Ppy	2.66942e-219	0.986207	0.85	0.44	6.2638e-215	1283
delta	Pyy	1.23739e-232	0.954559	0.886	0.486	2.90355e-228	1283
delta	Ly6h	0	0.920096	0.51	0.009	0	1283
delta	Shisal2b	1.13382e-290	0.890836	0.644	0.179	2.66051e-286	1283
delta	Arg1	0	0.870847	0.567	0.095	0	1283
delta	Cd24a	0	0.844127	0.511	0.031	0	1283
delta	Hhex	0	0.786602	0.459	0.014	0	1283
delta	Clu	1.13124e-224	0.774711	0.715	0.308	2.65447e-220	1283
quiescent_stellate	Sparc	0	2.19629	0.966	0.034	0	145
quiescent_stellate	Mgp	0	2.18413	0.807	0.003	0	145
quiescent_stellate	Rgs5	0	1.78881	0.579	0.002	0	145
quiescent_stellate	Bgn	0	1.78226	0.793	0.004	0	145
quiescent_stellate	Myl9	0	1.77671	0.752	0.002	0	145
quiescent_stellate	Gsn	2.23112e-137	1.72042	0.752	0.118	5.23533e-133	145
quiescent_stellate	Ndufa4l2	0	1.65701	0.648	0.001	0	145
quiescent_stellate	Sparcl1	0	1.62191	0.745	0.016	0	145
quiescent_stellate	Cald1	8.36399e-182	1.62119	0.793	0.095	1.96261e-177	145
quiescent_stellate	Dcn	0	1.58068	0.441	0.002	0	145
endothelial	Plvap	0	2.11105	0.826	0.007	0	167
endothelial	Ly6c1	0	2.06727	0.826	0.002	0	167
endothelial	Ly6a	0	2.01752	0.892	0.005	0	167
endothelial	Flt1	0	1.97384	0.802	0.002	0	167
endothelial	Sparc	0	1.91626	0.922	0.032	0	167
endothelial	Rgcc	0	1.89916	0.772	0.006	0	167
endothelial	Emcn	0	1.88889	0.772	0.001	0	167
endothelial	Plpp3	0	1.82498	0.856	0.038	0	167
endothelial	B2m	4.67133e-216	1.73043	0.976	0.148	1.09613e-211	167
endothelial	Timp3	0	1.72954	0.826	0.018	0	167

### Sheet: Subpopulation_Transcript_clust
cluster	gene	p_val	avg_log2FC	pct.1	pct.2	p_val_adj	n_cells
beta	G6pc2	0	1.39224	0.944	0.252	0	2753
beta	Ins1	0	1.33994	0.97	0.329	0	2753
beta	Ins2	0	1.30439	0.993	0.461	0	2753
beta	Prss53	0	1.30359	0.859	0.175	0	2753
beta	Ucn3	0	1.21332	0.779	0.134	0	2753
beta	Slc2a2	0	1.17924	0.825	0.181	0	2753
beta	Ppp1r1a	0	1.17794	0.947	0.343	0	2753
beta	Trpm5	0	1.11187	0.713	0.114	0	2753
beta	Ero1lb	0	1.10651	0.916	0.343	0	2753
beta	Fam151a	0	1.04086	0.713	0.12	0	2753
macrophage	Cd74	0	2.82893	1	0.012	0	69
macrophage	H2-Aa	0	2.63068	0.986	0.004	0	69
macrophage	H2-Ab1	0	2.59084	1	0.004	0	69
macrophage	H2-Eb1	0	2.5884	0.986	0.011	0	69
macrophage	Apoe	6.23609e-246	2.46387	0.913	0.042	1.4633e-241	69
macrophage	C1qb	0	2.27816	0.87	0.001	0	69
macrophage	Ctss	0	2.1634	0.942	0.001	0	69
macrophage	C1qc	0	2.09776	0.855	0	0	69
macrophage	Tyrobp	0	1.89838	0.87	0.001	0	69
macrophage	Fcer1g	3.31519e-267	1.87313	0.841	0.031	7.77909e-263	69
alpha	Gcg	0	1.70543	0.996	0.675	0	1195
alpha	Mafb	0	1.17285	0.745	0.108	0	1195
alpha	Gpx3	0	1.02521	0.983	0.446	0	1195
alpha	Pappa2	0	1.00621	0.631	0.076	0	1195
alpha	Ttr	0	0.947557	0.999	0.823	0	1195
alpha	Sfrp5	1.03147e-281	0.849547	0.606	0.148	2.42035e-277	1195
alpha	Slc7a2	2.54905e-170	0.679898	0.683	0.321	5.98135e-166	1195
alpha	Etv1	1.52747e-190	0.676314	0.568	0.177	3.58421e-186	1195
alpha	Cryba2	1.20516e-159	0.66812	0.536	0.201	2.8279e-155	1195
alpha	Pyy	4.83719e-100	0.650296	0.91	0.487	1.13505e-95	1195
ppy	Ppy	3.07474e-220	1.58972	0.994	0.501	7.21487e-216	336
ppy	Pyy	3.29475e-205	1.24656	0.991	0.547	7.73113e-201	336
ppy	Tspan8	2.55029e-234	1.1896	0.857	0.181	5.98426e-230	336
ppy	Folr1	5.43495e-156	0.992059	0.845	0.258	1.27531e-151	336
ppy	Ace2	2.22546e-164	0.886875	0.661	0.122	5.22204e-160	336
ppy	Spp1	8.59615e-197	0.875333	0.503	0.055	2.01709e-192	336
ppy	Rcn3	2.83619e-167	0.874869	0.667	0.126	6.65513e-163	336
ppy	Gpx3	9.85423e-95	0.788369	0.982	0.529	2.31229e-90	336
ppy	Cd9	5.45063e-141	0.753129	0.598	0.112	1.27899e-136	336
ppy	Gc	1.69604e-84	0.733845	0.738	0.266	3.97975e-80	336
delta	Sst	0	2.05125	0.896	0.324	0	1238
delta	Rbp4	0	1.08314	0.839	0.409	0	1238
delta	Ppy	2.94354e-230	1.01346	0.866	0.439	6.90701e-226	1238
delta	Pyy	3.63634e-244	0.982871	0.901	0.486	8.53268e-240	1238
delta	Ly6h	0	0.932142	0.515	0.013	0	1238
delta	Shisal2b	2.92985e-297	0.906594	0.656	0.181	6.8749e-293	1238
delta	Arg1	0	0.902319	0.586	0.094	0	1238
delta	Cd24a	0	0.832968	0.512	0.036	0	1238
delta	Hhex	0	0.799548	0.468	0.016	0	1238
delta	Clu	3.11783e-220	0.777108	0.715	0.312	7.31599e-216	1238
quiescent_stellate	Sparc	0	2.18556	0.959	0.034	0	147
quiescent_stellate	Mgp	0	2.18338	0.81	0.003	0	147
quiescent_stellate	Bgn	0	1.78179	0.796	0.004	0	147
quiescent_stellate	Rgs5	0	1.76788	0.565	0.003	0	147
quiescent_stellate	Myl9	0	1.76273	0.741	0.002	0	147
quiescent_stellate	Gsn	9.2151e-144	1.7349	0.762	0.118	2.16232e-139	147
quiescent_stellate	Ndufa4l2	0	1.64353	0.639	0.001	0	147
quiescent_stellate	Sparcl1	0	1.61746	0.741	0.016	0	147
quiescent_stellate	Cald1	2.00706e-175	1.60208	0.776	0.095	4.70957e-171	147
quiescent_stellate	Dcn	0	1.59639	0.456	0.002	0	147
endothelial	Plvap	0	2.1042	0.822	0.006	0	169
endothelial	Ly6c1	0	2.05799	0.822	0.002	0	169
endothelial	Ly6a	0	2.00455	0.882	0.005	0	169
endothelial	Flt1	0	1.96651	0.799	0.002	0	169
endothelial	Sparc	0	1.90971	0.917	0.032	0	169
endothelial	Rgcc	0	1.89443	0.769	0.006	0	169
endothelial	Emcn	0	1.88214	0.769	0.001	0	169
endothelial	Plpp3	0	1.81831	0.852	0.038	0	169
endothelial	Timp3	0	1.72813	0.828	0.018	0	169
endothelial	B2m	1.22926e-215	1.72271	0.97	0.148	2.88446e-211	169
