## Supplementary Table 4 for "Optimizing Single-Cell Long-Read Sequencing for Enhanced Isoform Detection in Pancreatic Islets"

### Sheet: DTU_results
geneID	txID	transcript_padj
Arid4a	ENSMUST00000046305	0
Arid4a	ENSMUST00000135709	0
Eprs	ENSMUST00000046514	0.0434823
Gnas	ENSMUST00000180362	1.7067e-20
Mapt	ENSMUST00000100347	0
Mapt	ENSMUST00000106992	0
Mvb12a	ENSMUST00000034272	0
Mvb12a	ENSMUST00000212341	0
Ndufs2	ENSMUST00000013737	0
Ndufs2	ENSMUST00000150108	0
Nsun3	ENSMUST00000143314	0
Nsun3	ENSMUST00000231289	0
Rasgrf1	ENSMUST00000034912	1.43718e-05
Stxbp1	ENSMUST00000050000	0.000471165

### Sheet: DE_results
geneID	baseMean	log2FoldChange	lfcSE	pvalue	gene_padj
5330417C22Rik	214.426	-0.507484	0.249422	0.000209921	0.0111873
A1cf	25.8908	-0.651834	0.633459	0.00131966	0.0494078
AY036118	4704.74	-0.291842	0.108184	0.000457639	0.021571
Aars	77.3449	0.658169	0.413602	0.00036881	0.0181808
Abca1	160.002	-0.426915	0.248706	0.000831083	0.0339053
Abracl	324.725	0.531523	0.208367	3.8568e-05	0.00304198
Ace2	30.3734	-3.8426	0.601586	5.4299e-12	1.78448e-09
Acot13	170.758	0.507718	0.268084	0.000307965	0.0154387
Adam32	46.0652	2.80768	0.534401	6.83077e-09	1.22447e-06
Adgrl3	31.7806	1.2296	0.789	0.000190165	0.0103982
Adh1	160.473	0.605629	0.291615	0.000121925	0.00728534
Ambp	33.0263	-1.47401	0.654495	3.98729e-05	0.00308325
Anpep	65.319	-0.745235	0.436786	0.000226245	0.0118965
Aplp1	707.713	-0.861388	0.142818	1.5257e-11	4.51264e-09
Apobec2	7.34268	-1.02025	1.37945	0.000788402	0.0327284
Apof	16.1706	-1.66905	1.01337	0.00012029	0.00724018
Aqp4	44.9621	-1.61121	0.498812	4.635e-06	0.000464718
Arg1	19.8706	-3.20145	0.742362	2.87846e-07	4.0279e-05
Asic2	6.43553	-2.06912	2.16308	5.46136e-05	0.00381623
Asns	56.7702	0.81776	0.530342	0.000296476	0.0149898
Atf3	9.68525	-1.62485	1.42421	0.000252863	0.0131789
Atf5	235.771	1.95527	0.221632	7.2129e-20	6.97991e-17
Atp2a2	736.389	1.16334	0.150047	1.01938e-16	6.70015e-14
Atp2a3	344.51	0.683265	0.203414	1.74805e-06	0.000202647
Atp5e	880.312	0.390197	0.141203	6.92303e-05	0.00460148
Atp5g1	394.164	0.474081	0.189375	6.41251e-05	0.00431059
Atp5g3	1226.74	0.366512	0.130757	8.78707e-05	0.00561945
Atp5mpl	203.417	0.650305	0.289078	6.56912e-05	0.00439092
Atp6v0b	772.195	0.33736	0.147362	0.000589825	0.0256552
Atp6v1e1	416.03	0.640385	0.196556	2.50773e-06	0.000269718
Bambi	235.627	-1.41925	0.197611	1.33974e-14	6.89151e-12
Bex2	847.133	0.586631	0.173506	1.6567e-06	0.000197984
Bri3	119.613	0.777785	0.352368	5.85906e-05	0.00400685
Btg2	422.87	-0.393314	0.166976	0.000224342	0.0118491
C1qa	160.526	0.658683	0.299918	7.50079e-05	0.00488836
Calb1	57.5259	-2.7561	0.409247	1.03623e-12	3.60577e-10
Camk2n1	418.049	0.943236	0.172645	3.95834e-10	8.83605e-08
Car15	284.065	-1.66493	0.198399	2.20687e-18	1.74063e-15
Carmil3	55.2884	1.19912	0.533595	4.14809e-05	0.0031662
Cbs	35.2634	0.971021	0.711539	0.000365047	0.0180706
Ccnd2	1549.82	0.364846	0.140706	0.000169338	0.00945019
Cct5	265.328	0.376451	0.195058	0.000822934	0.033806
Cd200	71.8071	-0.879717	0.420258	7.00894e-05	0.00463256
Cd44	37.6645	-0.712399	0.562548	0.000687423	0.0290461
Cd63	2062.05	0.659641	0.135962	2.97166e-09	5.64554e-07
Cd81	319.212	-2.60659	0.1903	7.94448e-44	3.13304e-40
Cdkn1a	58.4952	0.783725	0.509772	0.000317331	0.0157745
Cela1	24.4077	-3.7381	0.684416	1.38195e-09	2.81895e-07
Cfap61	12.8707	-1.22585	1.13951	0.000476174	0.0220063
Chac1	52.7056	0.838291	0.556718	0.000312996	0.0156247
Chchd10	386.705	0.365312	0.195943	0.00108875	0.0423718
Chchd2	2145.92	0.299691	0.114555	0.000491953	0.0224722
Chgb	1939.85	-0.958583	0.137852	4.70183e-14	2.13951e-11
Cib2	224.645	1.52078	0.21677	6.01022e-14	2.63359e-11
Ckb	158.26	1.01957	0.28166	9.40016e-07	0.000119584
Clstn3	18.8641	-0.797786	0.805741	0.00104265	0.0408463
Cltrn	1539.38	-1.35772	0.15666	7.66958e-20	6.97991e-17
Clu	212.634	-0.63373	0.246556	2.59586e-05	0.00217813
Cntnap2	43.4189	0.919971	0.6193	0.000294226	0.0149898
Col6a3	19.872	2.45053	1.40271	5.17998e-05	0.00369183
Cox17	327.102	0.413753	0.189368	0.000285464	0.0147292
Cox4i1	1511.32	0.3437	0.128816	0.000192438	0.0104437
Cox5a	266.604	0.809083	0.230698	1.16008e-06	0.000141493
Cox5b	438.878	0.4397	0.190195	0.000154266	0.00885979
Cox6a2	257.584	3.53896	0.271112	4.10305e-40	1.21358e-36
Cox6c	556.059	0.33099	0.164325	0.00123576	0.0471621
Cox7a2	475.535	0.467608	0.178464	4.63089e-05	0.00342426
Cox7a2l	861.586	0.400602	0.153129	9.50334e-05	0.00601251
Cox8a	1211.3	0.422023	0.146563	3.1003e-05	0.00252963
Cpb2	33.2756	-2.91415	0.499442	2.95726e-10	6.99747e-08
Cpne4	14.2807	-1.6194	1.11955	0.000175506	0.00970286
Creg1	641.453	1.06855	0.157904	1.50736e-13	6.14951e-11
Ctsz	95.8212	-0.486439	0.318465	0.000857069	0.0344897
Cx3cl1	16.3821	-0.9282	0.914977	0.000800237	0.0331035
Dach2	10.1787	-1.60798	1.35481	0.000250757	0.013127
Dad1	1151.97	0.535135	0.158731	1.98694e-06	0.000223881
Dapl1	104.506	0.757221	0.372089	9.55689e-05	0.00601423
Dbpht2	79.2047	-2.1163	0.311674	6.23323e-13	2.23471e-10
Dcdc2a	48.7909	-1.21776	0.562667	5.0083e-05	0.003613
Ddc	579.906	0.331059	0.165897	0.00128566	0.0487521
Degs1	267.494	0.380864	0.196767	0.000772111	0.032165
Dhrs4	138.738	0.745811	0.312196	3.71167e-05	0.00294717
Dixdc1	34.753	-0.79587	0.640828	0.000615887	0.0264908
Dnajc24	195.32	0.76295	0.261573	7.69407e-06	0.000728229
Dync1i1	12.2556	-1.14073	1.10008	0.000565939	0.0249669
Eci3	15.0636	-2.81574	1.05618	1.13004e-05	0.000997727
Edf1	582.293	0.306079	0.137974	0.00117001	0.0450892
Eef1b2	857.538	0.389343	0.151943	0.000129797	0.00767547
Egr1	229.282	-0.649015	0.236307	1.4402e-05	0.00122583
Eif1	3018.31	0.332608	0.11089	8.65578e-05	0.00556558
Eif3m	302.35	0.843344	0.223334	4.75858e-07	6.32571e-05
Eif4ebp1	95.0085	1.52235	0.34374	1.04622e-07	1.5869e-05
Emid1	41.2382	2.36028	0.551687	3.63043e-07	4.99437e-05
Emilin1	44.4088	0.910932	0.606525	0.000286343	0.0147292
Eps8	79.8239	1.20436	0.401787	6.54065e-06	0.000634282
Ero1lb	1675.5	0.84988	0.148315	8.08419e-11	2.12542e-08
Etv1	24.3215	-1.62961	0.746604	4.47138e-05	0.0033271
Fam151a	568.972	0.337331	0.145355	0.000545551	0.0243563
Fam162a	88.8742	0.948122	0.420528	4.41032e-05	0.00330243
Ffar4	25.4161	-3.08912	0.596775	9.53514e-09	1.63493e-06
Fgf12	102.719	-1.49175	0.283686	2.40123e-09	4.65721e-07
Fkbp1b	528.802	0.484331	0.17649	2.6863e-05	0.00223814
Fmo1	47.0265	1.83182	0.511534	2.17774e-06	0.000240793
Folr1	281.255	-1.97269	0.409785	3.89784e-08	6.23181e-06
Fos	594.864	-0.943577	0.164415	9.02752e-11	2.32184e-08
Fosb	281.669	-0.649267	0.222639	8.22679e-06	0.000772469
Ftl1	7073.34	1.01251	0.1384	3.32649e-15	1.7889e-12
Fxyd3	96.3705	-2.57085	0.317448	3.70794e-17	2.58051e-14
Fxyd6	535.658	-0.718788	0.165903	4.11763e-08	6.40996e-06
Gabarap	1613.71	0.542879	0.141104	2.71102e-07	3.86435e-05
Gad1	94.3984	2.44031	0.345545	9.99577e-14	4.22357e-11
Gadd45b	128.65	-0.532621	0.334087	0.000578031	0.0253285
Gata6	30.2814	-2.03568	0.550572	1.76423e-06	0.000202647
Ggact	121.441	0.448383	0.291614	0.00106168	0.0414547
Glp1r	563.935	1.16861	0.159344	2.53826e-15	1.43001e-12
Gm10076	315.273	0.391781	0.211144	0.000828569	0.0339053
Gm11837	32.5935	-0.835788	0.626533	0.000468355	0.0219016
Gm17767	27.8737	1.74655	0.848068	5.46429e-05	0.00381623
Gm20754	8.84624	-1.17011	1.32746	0.000614444	0.0264908
Gm27224	152.817	2.21694	0.271272	1.89991e-17	1.40487e-14
Gm34759	60.7174	1.11522	0.520115	5.38442e-05	0.00381455
Gm44850	28.2101	2.64882	0.76965	3.1973e-06	0.000328933
Gm4791	45.2751	0.771791	0.574384	0.000510851	0.0230683
Gnai1	89.2241	-1.19352	0.356383	2.46179e-06	0.000267206
Gng12	581.556	1.05386	0.191844	3.54678e-10	8.06961e-08
Gng5	349.455	0.380656	0.192525	0.000700854	0.0295082
Golga4	295.389	0.3985	0.19392	0.000473478	0.0219675
Gpr137b	143.667	0.613196	0.304168	0.000140926	0.00821327
Gpr158	64.3592	0.661287	0.457162	0.000516265	0.0232241
Gpr179	12.3927	-3.12103	1.19418	9.17256e-06	0.000847817
Gpx3	471.642	-2.97929	0.487937	5.8909e-11	1.58398e-08
Gria2	31.2216	-1.89736	0.583997	4.97166e-06	0.000490165
Grin1	31.5706	1.42582	0.78402	9.91664e-05	0.00617494
Gstm2	38.3234	0.878532	0.663816	0.000450269	0.0213941
Gstp1	577.488	-0.342368	0.144438	0.000443679	0.021166
Guk1	773.278	0.73992	0.156717	8.00412e-09	1.3926e-06
H2afj	268.299	0.55807	0.247197	8.57919e-05	0.00554647
Hadh	377.331	0.399129	0.199904	0.000545249	0.0243563
Hbegf	29.9325	-0.887584	0.698906	0.000501157	0.0227172
Hhex	9.68755	-0.949888	1.16074	0.000994557	0.0393532
Hist1h1c	178.523	-0.641138	0.290041	7.51992e-05	0.00488836
Hist3h2ba	100.493	-2.57008	0.304411	2.09243e-18	1.74063e-15
Hopx	88.1306	1.21643	0.378743	3.69316e-06	0.00037667
Hspe1	465.879	0.451186	0.197123	0.000149071	0.00860323
Ifitm2	88.4411	-0.880727	0.387444	4.40662e-05	0.00330243
Igfbp7	181.269	-0.748827	0.266594	1.07827e-05	0.000962219
Ins1	3040.11	0.82479	0.116664	1.80168e-14	8.88151e-12
Ins2	7761.17	0.754132	0.11369	2.27251e-13	8.67291e-11
Irf1	35.2293	-0.644209	0.552827	0.00101488	0.0400234
Itpkb	142.614	0.97781	0.293389	2.25163e-06	0.000246658
Itpr1	90.4369	-1.12919	0.34048	2.57908e-06	0.000274893
Jun	272.615	-1.22862	0.199878	8.9811e-12	2.7245e-09
Kcnip4	27.4106	-0.726505	0.651814	0.000929363	0.0372722
Kcnk16	435.322	-0.614695	0.182556	1.69418e-06	0.000200439
Kctd16	4.08443	-0.701435	1.4065	0.000707034	0.0295699
Kdm2b	65.4568	1.04126	0.487836	5.66677e-05	0.00392068
Klhdc8b	53.1543	-2.47107	0.383382	6.66939e-12	2.07646e-09
Krt7	569.723	0.326989	0.154002	0.00103008	0.0404879
Krtcap2	651.193	0.328782	0.139294	0.000567669	0.0249669
Lamp1	254.881	0.575411	0.230952	3.90168e-05	0.00305701
Lbh	61.4962	0.844483	0.498959	0.000198239	0.0106607
Lefty1	62.7237	-1.25235	0.437631	9.49762e-06	0.000871057
Lifr	60.942	1.39952	0.465767	7.14868e-06	0.00068761
Lrp1	8.93503	-1.89596	1.62091	0.000159117	0.00901375
Ly6h	10.0362	-2.07306	1.51765	0.000114783	0.00697991
Mafa	229.156	2.44629	0.232512	4.70738e-27	6.96163e-24
Man2a1	34.9014	-1.37338	0.606973	3.93685e-05	0.00306427
Maob	174.566	0.724544	0.3166	5.07802e-05	0.00364109
Mef2c	10.6434	-2.74848	1.519	3.35267e-05	0.0026801
Mid1ip1	101.092	-1.03337	0.32873	4.03603e-06	0.000408122
Mlxipl	435.976	-0.445227	0.188437	0.000126093	0.00749654
Mns1	86.3977	0.931173	0.4108	4.32064e-05	0.00327676
Mpp2	13.9519	-1.06945	1.02381	0.000617991	0.0264908
Mrps14	244.66	0.464387	0.230284	0.000291073	0.0149077
Mt1	1977.27	0.387879	0.137327	5.8948e-05	0.00400813
Mthfd2	159.251	0.960595	0.285803	2.04806e-06	0.000228591
Myo1b	36.0208	-0.680252	0.563049	0.000843044	0.0342223
Nap1l5	84.3805	-1.30661	0.328074	3.8021e-07	5.17041e-05
Nars	111.552	0.66391	0.349936	0.000167496	0.00939168
Ndufa4	457.906	0.3835	0.180547	0.000470716	0.0219253
Ndufb2	256.649	0.61097	0.256447	4.90573e-05	0.00356072
Ndufb9	572.4	0.500568	0.188114	3.18401e-05	0.00257047
Ndufs2	455.572	0.796901	0.175988	2.31706e-08	3.80739e-06
Ndufv3	398.591	0.352933	0.170936	0.000806619	0.0332513
Necab2	48.0894	-1.10863	0.51869	5.48356e-05	0.00381623
Nlgn1	5.25998	-1.33796	1.88421	0.000171385	0.0095195
Nme1	587.588	0.325805	0.147023	0.000846988	0.0342223
Nme2	1530.24	0.715892	0.137748	7.12371e-10	1.53238e-07
Nop10	241.747	0.551748	0.252725	0.000109887	0.0067585
Nostrin	19.4538	-0.739727	0.764006	0.00121779	0.0467783
Npc2	545.74	0.308816	0.143682	0.00130369	0.0490012
Nrsn1	12.0211	-1.30311	1.15691	0.000400909	0.0194178
Ntrk2	102.616	0.667344	0.363091	0.000193746	0.0104667
Nupr1	163.53	4.03107	0.526678	5.59725e-16	3.31105e-13
Ocrl	82.2369	-1.89297	0.311223	5.08113e-11	1.39802e-08
Ost4	344.55	0.335737	0.170709	0.00127906	0.0486577
Ovol2	33.5019	1.71576	0.803004	4.77616e-05	0.00350973
P2ry1	72.5327	0.876027	0.486516	0.000146146	0.00847573
P2ry6	44.3146	0.856237	0.610404	0.000387813	0.0189596
Pacc1	67.2997	0.990525	0.485091	7.29604e-05	0.00479553
Pam	523.963	-0.407618	0.160571	0.000110252	0.0067585
Papss2	435.573	0.82943	0.186984	3.73026e-08	6.04558e-06
Park7	745.312	0.581941	0.160136	6.11149e-07	7.85924e-05
Pcp4l1	12.5271	-2.55867	1.21394	3.04514e-05	0.00250188
Pebp1	1387.25	0.413169	0.140098	2.73918e-05	0.00226624
Pgf	68.129	-1.95013	0.335015	2.44928e-10	5.91375e-08
Phgdh	22.5815	2.99204	1.21428	1.27004e-05	0.00110484
Pid1	47.4474	-1.17107	0.51853	4.05761e-05	0.00311725
Pim2	98.1339	-1.16547	0.331088	1.4455e-06	0.000174507
Pla1a	9.78687	-1.40969	1.3308	0.000371814	0.0182528
Plaat3	163.14	-0.745009	0.270855	1.29047e-05	0.00111442
Plekhb1	18.3191	-1.63161	0.916198	9.65886e-05	0.00604624
Plut	68.7101	1.02532	0.46515	4.81105e-05	0.00351355
Pmp22	18.2789	-0.815724	0.814034	0.000986319	0.0391582
Pop5	226.411	0.362781	0.201956	0.00130111	0.0490012
Ppp1r1a	2290.94	0.776458	0.125618	4.43705e-12	1.49985e-09
Ppy	7783.42	-5.78169	0.142147	0	0
Prkcb	86.6689	0.748626	0.420361	0.000186516	0.0102636
Prlr	628.084	0.899981	0.173584	1.52106e-09	3.0501e-07
Proser2	19.9395	-3.41498	0.709041	4.03264e-08	6.36135e-06
Prss23	31.0434	-3.64725	0.570605	6.65285e-12	2.07646e-09
Prss53	1064.36	1.44757	0.148161	3.9059e-24	4.20098e-21
Ptger3	15.42	-3.84998	1.42137	3.18918e-06	0.000328933
Ptprg	4.47628	-0.893605	1.58274	0.000424395	0.020328
Pyy	4780.75	-4.65297	0.469556	4.21479e-25	4.98652e-22
Rab3b	303.049	-0.644918	0.210664	5.03158e-06	0.000491972
Ramp1	110.754	-1.43529	0.285416	6.57832e-09	1.19735e-06
Rasgrf1	129.843	1.1335	0.298469	5.77995e-07	7.51457e-05
Rbm24	7.69364	-1.17448	1.56112	0.000491633	0.0224722
Rbp4	681.793	-3.29205	0.171135	1.60332e-83	9.48443e-80
Rcn3	37.7305	-3.94768	0.556365	3.961e-14	1.8745e-11
Resp18	5289.04	-0.73642	0.154484	6.39122e-09	1.18148e-06
Rgs16	62.5735	-2.27935	0.407252	1.01601e-09	2.1465e-07
Rgs2	219.579	-0.579774	0.248982	6.37418e-05	0.00430931
Rhobtb1	259.762	0.655664	0.237008	1.33754e-05	0.0011467
Rhoc	30.0312	-0.869998	0.659212	0.000459597	0.0215773
Rims3	79.9775	1.01507	0.42824	3.19381e-05	0.00257047
Rit2	20.6301	-2.6885	0.689642	1.1117e-06	0.00013974
Rpl32	1409.23	0.365354	0.133559	0.000110095	0.0067585
Rplp0	3102.32	0.39425	0.120829	1.19717e-05	0.00104917
Rps11	1038.1	0.328709	0.131772	0.00040211	0.0194178
Rps2	3624.36	0.646899	0.13216	2.26325e-09	4.46275e-07
Rps20	1434.9	0.291929	0.124507	0.00112269	0.0434072
Rps24	2472.75	0.533444	0.14439	5.3808e-07	7.07336e-05
Rps3	2120.93	0.294945	0.120951	0.000847532	0.0342223
Rps4x	3085.8	0.281648	0.113333	0.000966202	0.0384887
Rps5	2262.89	0.431334	0.136639	1.04431e-05	0.0009504
Rpsa	3073.37	0.325454	0.118053	0.000206094	0.011033
Samd13	35.6924	-0.656548	0.552226	0.000933466	0.0373103
Sar1b	311.297	0.375263	0.185118	0.000661916	0.0282712
Sars	169.779	1.28272	0.250237	3.00625e-09	5.64554e-07
Sdc4	131.143	-0.530554	0.304464	0.000405396	0.0194969
Sec11c	983.15	0.500783	0.150935	2.94851e-06	0.000308707
Sec61b	1327.73	0.368777	0.132381	8.93741e-05	0.00568487
Selenow	916.713	0.396326	0.155053	0.000120557	0.00724018
Serpina7	16.0073	-1.63132	1.01894	0.000133841	0.00783896
Serping1	61.8181	-2.03556	0.352221	3.29492e-10	7.64356e-08
Sez6l	259.679	-0.416309	0.202798	0.000396563	0.0193076
Shisal2b	195.89	-0.565171	0.294955	0.000220409	0.0116936
Sirpa	88.9295	0.716163	0.398206	0.00019072	0.0103982
Siva1	88.4146	0.793021	0.40852	0.000115044	0.00697991
Slc16a10	215.937	-0.431615	0.224251	0.000480694	0.0221288
Slc2a2	796.592	0.92399	0.165683	2.13725e-10	5.26787e-08
Slc35f4	4.89579	-1.1058	1.74306	0.000265198	0.0137612
Smarca1	33.7539	-1.91289	0.519074	1.73006e-06	0.000202647
Smdt1	584.765	0.331718	0.146286	0.00068066	0.0288973
Smim1	198.543	0.846109	0.252061	1.95782e-06	0.000222721
Smim6	31.6615	-2.20796	0.509834	2.89385e-07	4.0279e-05
Soat1	34.7165	-1.15303	0.702171	0.000167129	0.00939168
Sorcs2	21.0944	-1.02783	1.55271	0.000549384	0.0244352
Spc25	97.4906	1.40827	0.332129	1.76978e-07	2.61728e-05
Spcs1	1118.79	0.566502	0.147589	2.66201e-07	3.84077e-05
Sqor	63.0759	0.624896	0.461061	0.000707318	0.0295699
Srp9	704.465	0.477875	0.158371	1.08169e-05	0.000962219
Ssr4	1736.08	0.349732	0.129249	0.000155616	0.00889418
Sst	3671.47	-3.33428	0.888744	1.13084e-06	0.00013974
St8sia3	69.7047	-1.36289	0.371621	1.13389e-06	0.00013974
Stmn3	100.598	-0.515112	0.320333	0.000609241	0.0264027
Sult1d1	136.865	-1.20878	0.258102	2.12402e-08	3.53934e-06
Syndig1l	116.131	1.79394	0.292148	3.20714e-11	9.03422e-09
Syne1	88.5061	-0.715154	0.367349	0.000130401	0.00767547
Sytl4	193.824	1.39299	0.253192	5.35426e-10	1.17308e-07
T2	133.623	1.942	0.278561	1.66969e-13	6.58471e-11
Th	69.5123	1.91696	0.383443	1.63396e-08	2.76163e-06
Tle5	545.349	0.361881	0.163435	0.00049493	0.0225212
Tmem147	338.276	0.446824	0.196043	0.000159232	0.00901375
Tmem215	302.456	1.35179	0.204225	5.50636e-13	2.0358e-10
Tmigd3	56.5878	2.002	0.455588	2.07036e-07	3.024e-05
Tox	53.2885	-1.4532	0.42732	2.67236e-06	0.000282292
Trappc2l	280.713	0.35467	0.185272	0.00111106	0.0430984
Trpm5	586.907	1.60827	0.156348	3.84654e-26	5.05649e-23
Tspan7	572.51	-0.548348	0.175133	4.72972e-06	0.00047023
Tspan8	142.059	-3.55307	0.28762	3.07026e-36	7.26484e-33
Ttc28	165.584	2.01804	0.256174	2.02849e-16	1.26311e-13
Txndc17	317.182	0.428851	0.202511	0.000295818	0.0149898
Txnip	599.969	-1.81578	0.169581	6.35666e-28	1.07437e-24
U2af1	181.659	0.463063	0.25017	0.000455236	0.0215436
Uba52	222.779	0.424774	0.234978	0.00068146	0.0288973
Uchl1	125.214	-1.49462	0.261079	1.99433e-10	5.02019e-08
Ucn3	844.913	1.7011	0.153574	9.91698e-30	1.95546e-26
Ucp2	552.418	-0.710175	0.167066	5.66453e-08	8.70351e-06
Unc5c	26.3243	-2.55425	0.561131	1.4493e-07	2.17046e-05
Uqcc2	771.733	0.734457	0.155359	7.6019e-09	1.34236e-06
Uqcr11	340.983	0.33912	0.17521	0.00130466	0.0490012
Uqcrq	409.516	0.763958	0.201759	4.06705e-07	5.46787e-05
Vkorc1	589.951	0.382367	0.166714	0.000305656	0.0153881
Vps8	103.249	2.03091	0.324865	2.0008e-11	5.77353e-09
Vstm2l	114.714	0.978206	0.33557	7.59133e-06	0.000724298
Wsb2	80.7934	0.93768	0.435141	5.71333e-05	0.00392991
Zc3h3	104.599	1.74597	0.317118	1.09173e-09	2.266e-07
Zdhhc2	291.871	0.602459	0.220211	1.62901e-05	0.00137663
Zfp516	109.798	0.525316	0.327879	0.000587326	0.0256408
mt-Cytb	7814.36	0.403346	0.121621	8.54035e-06	0.000795597
mt-Nd4	4062.72	0.303186	0.119289	0.000561028	0.0248596
mt-Nd5	928.794	0.287782	0.12315	0.00123311	0.0471621
mt-Nd6	374.85	0.607	0.212615	1.08012e-05	0.000962219

### Sheet: DTU_and_DE
geneID	gene_padj	transcript_padj	gene_sig	transcript_sig	DTU_transcripts
5330417C22Rik	0.0111873		True	False	NA
A1cf	0.0494078		True	False	NA
Aars	0.0181808		True	False	NA
Abca1	0.0339053		True	False	NA
Abracl	0.00304198		True	False	NA
Ace2	1.78448e-09		True	False	NA
Acot13	0.0154387		True	False	NA
Adam32	1.22447e-06		True	False	NA
Adgrl3	0.0103982		True	False	NA
Adh1	0.00728534		True	False	NA
Ambp	0.00308325		True	False	NA
Anpep	0.0118965		True	False	NA
Aplp1	4.51264e-09		True	False	NA
Apobec2	0.0327284		True	False	NA
Apof	0.00724018		True	False	NA
Aqp4	0.000464718		True	False	NA
Arg1	4.0279e-05		True	False	NA
Arid4a		0	False	True	ENSMUST00000046305,ENSMUST00000135709
Asic2	0.00381623		True	False	NA
Asns	0.0149898		True	False	NA
Atf3	0.0131789		True	False	NA
Atf5	6.97991e-17		True	False	NA
Atp2a2	6.70015e-14		True	False	NA
Atp2a3	0.000202647		True	False	NA
Atp5e	0.00460148		True	False	NA
Atp5g1	0.00431059		True	False	NA
Atp5g3	0.00561945		True	False	NA
Atp5mpl	0.00439092		True	False	NA
Atp6v0b	0.0256552		True	False	NA
Atp6v1e1	0.000269718		True	False	NA
AY036118	0.021571		True	False	NA
Bambi	6.89151e-12		True	False	NA
Bex2	0.000197984		True	False	NA
Bri3	0.00400685		True	False	NA
Btg2	0.0118491		True	False	NA
C1qa	0.00488836		True	False	NA
Calb1	3.60577e-10		True	False	NA
Camk2n1	8.83605e-08		True	False	NA
Car15	1.74063e-15		True	False	NA
Carmil3	0.0031662		True	False	NA
Cbs	0.0180706		True	False	NA
Ccnd2	0.00945019		True	False	NA
Cct5	0.033806		True	False	NA
Cd200	0.00463256		True	False	NA
Cd44	0.0290461		True	False	NA
Cd63	5.64554e-07		True	False	NA
Cd81	3.13304e-40		True	False	NA
Cdkn1a	0.0157745		True	False	NA
Cela1	2.81895e-07		True	False	NA
Cfap61	0.0220063		True	False	NA
Chac1	0.0156247		True	False	NA
Chchd10	0.0423718		True	False	NA
Chchd2	0.0224722		True	False	NA
Chgb	2.13951e-11		True	False	NA
Cib2	2.63359e-11		True	False	NA
Ckb	0.000119584		True	False	NA
Clstn3	0.0408463		True	False	NA
Cltrn	6.97991e-17		True	False	NA
Clu	0.00217813		True	False	NA
Cntnap2	0.0149898		True	False	NA
Col6a3	0.00369183		True	False	NA
Cox17	0.0147292		True	False	NA
Cox4i1	0.0104437		True	False	NA
Cox5a	0.000141493		True	False	NA
Cox5b	0.00885979		True	False	NA
Cox6a2	1.21358e-36		True	False	NA
Cox6c	0.0471621		True	False	NA
Cox7a2	0.00342426		True	False	NA
Cox7a2l	0.00601251		True	False	NA
Cox8a	0.00252963		True	False	NA
Cpb2	6.99747e-08		True	False	NA
Cpne4	0.00970286		True	False	NA
Creg1	6.14951e-11		True	False	NA
Ctsz	0.0344897		True	False	NA
Cx3cl1	0.0331035		True	False	NA
Dach2	0.013127		True	False	NA
Dad1	0.000223881		True	False	NA
Dapl1	0.00601423		True	False	NA
Dbpht2	2.23471e-10		True	False	NA
Dcdc2a	0.003613		True	False	NA
Ddc	0.0487521		True	False	NA
Degs1	0.032165		True	False	NA
Dhrs4	0.00294717		True	False	NA
Dixdc1	0.0264908		True	False	NA
Dnajc24	0.000728229		True	False	NA
Dync1i1	0.0249669		True	False	NA
Eci3	0.000997727		True	False	NA
Edf1	0.0450892		True	False	NA
Eef1b2	0.00767547		True	False	NA
Egr1	0.00122583		True	False	NA
Eif1	0.00556558		True	False	NA
Eif3m	6.32571e-05		True	False	NA
Eif4ebp1	1.5869e-05		True	False	NA
Emid1	4.99437e-05		True	False	NA
Emilin1	0.0147292		True	False	NA
Eprs		0.0434823	False	True	ENSMUST00000046514
Eps8	0.000634282		True	False	NA
Ero1lb	2.12542e-08		True	False	NA
Etv1	0.0033271		True	False	NA
Fam151a	0.0243563		True	False	NA
Fam162a	0.00330243		True	False	NA
Ffar4	1.63493e-06		True	False	NA
Fgf12	4.65721e-07		True	False	NA
Fkbp1b	0.00223814		True	False	NA
Fmo1	0.000240793		True	False	NA
Folr1	6.23181e-06		True	False	NA
Fos	2.32184e-08		True	False	NA
Fosb	0.000772469		True	False	NA
Ftl1	1.7889e-12		True	False	NA
Fxyd3	2.58051e-14		True	False	NA
Fxyd6	6.40996e-06		True	False	NA
Gabarap	3.86435e-05		True	False	NA
Gad1	4.22357e-11		True	False	NA
Gadd45b	0.0253285		True	False	NA
Gata6	0.000202647		True	False	NA
Ggact	0.0414547		True	False	NA
Glp1r	1.43001e-12		True	False	NA
Gm10076	0.0339053		True	False	NA
Gm11837	0.0219016		True	False	NA
Gm17767	0.00381623		True	False	NA
Gm20754	0.0264908		True	False	NA
Gm27224	1.40487e-14		True	False	NA
Gm34759	0.00381455		True	False	NA
Gm44850	0.000328933		True	False	NA
Gm4791	0.0230683		True	False	NA
Gnai1	0.000267206		True	False	NA
Gnas		1.7067e-20	False	True	ENSMUST00000180362
Gng12	8.06961e-08		True	False	NA
Gng5	0.0295082		True	False	NA
Golga4	0.0219675		True	False	NA
Gpr137b	0.00821327		True	False	NA
Gpr158	0.0232241		True	False	NA
Gpr179	0.000847817		True	False	NA
Gpx3	1.58398e-08		True	False	NA
Gria2	0.000490165		True	False	NA
Grin1	0.00617494		True	False	NA
Gstm2	0.0213941		True	False	NA
Gstp1	0.021166		True	False	NA
Guk1	1.3926e-06		True	False	NA
H2afj	0.00554647		True	False	NA
Hadh	0.0243563		True	False	NA
Hbegf	0.0227172		True	False	NA
Hhex	0.0393532		True	False	NA
Hist1h1c	0.00488836		True	False	NA
Hist3h2ba	1.74063e-15		True	False	NA
Hopx	0.00037667		True	False	NA
Hspe1	0.00860323		True	False	NA
Ifitm2	0.00330243		True	False	NA
Igfbp7	0.000962219		True	False	NA
Ins1	8.88151e-12		True	False	NA
Ins2	8.67291e-11		True	False	NA
Irf1	0.0400234		True	False	NA
Itpkb	0.000246658		True	False	NA
Itpr1	0.000274893		True	False	NA
Jun	2.7245e-09		True	False	NA
Kcnip4	0.0372722		True	False	NA
Kcnk16	0.000200439		True	False	NA
Kctd16	0.0295699		True	False	NA
Kdm2b	0.00392068		True	False	NA
Klhdc8b	2.07646e-09		True	False	NA
Krt7	0.0404879		True	False	NA
Krtcap2	0.0249669		True	False	NA
Lamp1	0.00305701		True	False	NA
Lbh	0.0106607		True	False	NA
Lefty1	0.000871057		True	False	NA
Lifr	0.00068761		True	False	NA
Lrp1	0.00901375		True	False	NA
Ly6h	0.00697991		True	False	NA
Mafa	6.96163e-24		True	False	NA
Man2a1	0.00306427		True	False	NA
Maob	0.00364109		True	False	NA
Mapt		0	False	True	ENSMUST00000100347,ENSMUST00000106992
Mef2c	0.0026801		True	False	NA
Mid1ip1	0.000408122		True	False	NA
Mlxipl	0.00749654		True	False	NA
Mns1	0.00327676		True	False	NA
Mpp2	0.0264908		True	False	NA
Mrps14	0.0149077		True	False	NA
mt-Cytb	0.000795597		True	False	NA
mt-Nd4	0.0248596		True	False	NA
mt-Nd5	0.0471621		True	False	NA
mt-Nd6	0.000962219		True	False	NA
Mt1	0.00400813		True	False	NA
Mthfd2	0.000228591		True	False	NA
Mvb12a		0	False	True	ENSMUST00000034272,ENSMUST00000212341
Myo1b	0.0342223		True	False	NA
Nap1l5	5.17041e-05		True	False	NA
Nars	0.00939168		True	False	NA
Ndufa4	0.0219253		True	False	NA
Ndufb2	0.00356072		True	False	NA
Ndufb9	0.00257047		True	False	NA
Ndufs2	3.80739e-06	0	True	True	ENSMUST00000013737,ENSMUST00000150108
Ndufv3	0.0332513		True	False	NA
Necab2	0.00381623		True	False	NA
Nlgn1	0.0095195		True	False	NA
Nme1	0.0342223		True	False	NA
Nme2	1.53238e-07		True	False	NA
Nop10	0.0067585		True	False	NA
Nostrin	0.0467783		True	False	NA
Npc2	0.0490012		True	False	NA
Nrsn1	0.0194178		True	False	NA
Nsun3		0	False	True	ENSMUST00000143314,ENSMUST00000231289
Ntrk2	0.0104667		True	False	NA
Nupr1	3.31105e-13		True	False	NA
Ocrl	1.39802e-08		True	False	NA
Ost4	0.0486577		True	False	NA
Ovol2	0.00350973		True	False	NA
P2ry1	0.00847573		True	False	NA
P2ry6	0.0189596		True	False	NA
Pacc1	0.00479553		True	False	NA
Pam	0.0067585		True	False	NA
Papss2	6.04558e-06		True	False	NA
Park7	7.85924e-05		True	False	NA
Pcp4l1	0.00250188		True	False	NA
Pebp1	0.00226624		True	False	NA
Pgf	5.91375e-08		True	False	NA
Phgdh	0.00110484		True	False	NA
Pid1	0.00311725		True	False	NA
Pim2	0.000174507		True	False	NA
Pla1a	0.0182528		True	False	NA
Plaat3	0.00111442		True	False	NA
Plekhb1	0.00604624		True	False	NA
Plut	0.00351355		True	False	NA
Pmp22	0.0391582		True	False	NA
Pop5	0.0490012		True	False	NA
Ppp1r1a	1.49985e-09		True	False	NA
Ppy	0		True	False	NA
Prkcb	0.0102636		True	False	NA
Prlr	3.0501e-07		True	False	NA
Proser2	6.36135e-06		True	False	NA
Prss23	2.07646e-09		True	False	NA
Prss53	4.20098e-21		True	False	NA
Ptger3	0.000328933		True	False	NA
Ptprg	0.020328		True	False	NA
Pyy	4.98652e-22		True	False	NA
Rab3b	0.000491972		True	False	NA
Ramp1	1.19735e-06		True	False	NA
Rasgrf1	7.51457e-05	1.43718e-05	True	True	ENSMUST00000034912
Rbm24	0.0224722		True	False	NA
Rbp4	9.48443e-80		True	False	NA
Rcn3	1.8745e-11		True	False	NA
Resp18	1.18148e-06		True	False	NA
Rgs16	2.1465e-07		True	False	NA
Rgs2	0.00430931		True	False	NA
Rhobtb1	0.0011467		True	False	NA
Rhoc	0.0215773		True	False	NA
Rims3	0.00257047		True	False	NA
Rit2	0.00013974		True	False	NA
Rpl32	0.0067585		True	False	NA
Rplp0	0.00104917		True	False	NA
Rps11	0.0194178		True	False	NA
Rps2	4.46275e-07		True	False	NA
Rps20	0.0434072		True	False	NA
Rps24	7.07336e-05		True	False	NA
Rps3	0.0342223		True	False	NA
Rps4x	0.0384887		True	False	NA
Rps5	0.0009504		True	False	NA
Rpsa	0.011033		True	False	NA
Samd13	0.0373103		True	False	NA
Sar1b	0.0282712		True	False	NA
Sars	5.64554e-07		True	False	NA
Sdc4	0.0194969		True	False	NA
Sec11c	0.000308707		True	False	NA
Sec61b	0.00568487		True	False	NA
Selenow	0.00724018		True	False	NA
Serpina7	0.00783896		True	False	NA
Serping1	7.64356e-08		True	False	NA
Sez6l	0.0193076		True	False	NA
Shisal2b	0.0116936		True	False	NA
Sirpa	0.0103982		True	False	NA
Siva1	0.00697991		True	False	NA
Slc16a10	0.0221288		True	False	NA
Slc2a2	5.26787e-08		True	False	NA
Slc35f4	0.0137612		True	False	NA
Smarca1	0.000202647		True	False	NA
Smdt1	0.0288973		True	False	NA
Smim1	0.000222721		True	False	NA
Smim6	4.0279e-05		True	False	NA
Soat1	0.00939168		True	False	NA
Sorcs2	0.0244352		True	False	NA
Spc25	2.61728e-05		True	False	NA
Spcs1	3.84077e-05		True	False	NA
Sqor	0.0295699		True	False	NA
Srp9	0.000962219		True	False	NA
Ssr4	0.00889418		True	False	NA
Sst	0.00013974		True	False	NA
St8sia3	0.00013974		True	False	NA
Stmn3	0.0264027		True	False	NA
Stxbp1		0.000471165	False	True	ENSMUST00000050000
Sult1d1	3.53934e-06		True	False	NA
Syndig1l	9.03422e-09		True	False	NA
Syne1	0.00767547		True	False	NA
Sytl4	1.17308e-07		True	False	NA
T2	6.58471e-11		True	False	NA
Th	2.76163e-06		True	False	NA
Tle5	0.0225212		True	False	NA
Tmem147	0.00901375		True	False	NA
Tmem215	2.0358e-10		True	False	NA
Tmigd3	3.024e-05		True	False	NA
Tox	0.000282292		True	False	NA
Trappc2l	0.0430984		True	False	NA
Trpm5	5.05649e-23		True	False	NA
Tspan7	0.00047023		True	False	NA
Tspan8	7.26484e-33		True	False	NA
Ttc28	1.26311e-13		True	False	NA
Txndc17	0.0149898		True	False	NA
Txnip	1.07437e-24		True	False	NA
U2af1	0.0215436		True	False	NA
Uba52	0.0288973		True	False	NA
Uchl1	5.02019e-08		True	False	NA
Ucn3	1.95546e-26		True	False	NA
Ucp2	8.70351e-06		True	False	NA
Unc5c	2.17046e-05		True	False	NA
Uqcc2	1.34236e-06		True	False	NA
Uqcr11	0.0490012		True	False	NA
Uqcrq	5.46787e-05		True	False	NA
Vkorc1	0.0153881		True	False	NA
Vps8	5.77353e-09		True	False	NA
Vstm2l	0.000724298		True	False	NA
Wsb2	0.00392991		True	False	NA
Zc3h3	2.266e-07		True	False	NA
Zdhhc2	0.00137663		True	False	NA
Zfp516	0.0256408		True	False	NA

### Sheet: summary
total_de	total_dtu	intersecting	de_alone	dtu_alone
316	9	2	314	7
